# Inward transport of organelles drives outward migration of the spindle during *C. elegans* meiosis

**DOI:** 10.1101/2024.09.19.613972

**Authors:** Alma A. Peraza, Wenzhe Li, Aastha Lele, Denisa Lazureanu, Megan F. Hampton, Rebecca M. Do, Melissa C. Lafrades, Maria G. Barajas, Antonio A. Batres, Francis J. McNally

**Affiliations:** Department of Molecular and Cellular Biology University of California, Davis Davis, CA 95616

## Abstract

Cortical positioning of the meiotic spindle within an oocyte is required to expel chromosomes into polar bodies to generate a zygote with the correct number of chromosomes. In *C. elegans*, yolk granules and mitochondria are packed inward, away from the cortex while the spindle moves outward, both in a kinesin-dependent manner. The kinesin-dependent inward packing of yolk granules suggests the existence of microtubules with minus ends at the cortex and plus ends extending inward, making it unclear how kinesin moves the spindle outward. We hypothesized that inward packing of organelles might indirectly force the spindle outward by volume exclusion. To test this hypothesis, we generated a strain in which the only kinesin consists of motor domains with no cargo-binding tail optogenetically attached to mitochondria. This mitochondria-only kinesin packed mitochondria into a tight ball and efficiently moved the meiotic spindle to the cortex, supporting the volume exclusion hypothesis.
