## Supplementary material for "Inward transport of organelles drives outward migration of the spindle during *C. elegans* meiosis": Data S1

### Sheet: Sheet1
plasmid #	insert	sequence
pFM1973	mex-5p::TOMM-20::GFP-GLO::SSPB-nano::tbb-2 3'UTR	aaatatcagtttttaaaaaattaaaccataaaacaaataatataacccaatttttacatcaaaccacaagaaaaaaatacatttgggcccacggataaagaaattaaaaaaatacattttttaaaggcgcaccgaattaaaattcatttgggtcttaccgcgtataccgtactccgtttgtttgatcatttttgtcagcgctggcggttgttttttcatttcatttctgcttcaaagacgttttctcgaataatttttcgtttattctcttttttaaaattaatttctagccgtaaatgttataaattcacccatttaacgcaaatttcatggtaatctcatggaaaaatgcagtttctttgttaaagaaagcttaaatagcaaaaattccccgacttt…
pFM1953	mex-5p::K420::mKate-GLO::iLID::tbb-2 3'UTR	aaatatcagtttttaaaaaattaaaccataaaacaaataatataacccaatttttacatcaaaccacaagaaaaaaatacatttgggcccacggataaagaaattaaaaaaatacattttttaaaggcgcaccgaattaaaattcatttgggtcttaccgcgtataccgtactccgtttgtttgatcatttttgtcagcgctggcggttgttttttcatttcatttctgcttcaaagacgttttctcgaataatttttcgtttattctcttttttaaaattaatttctagccgtaaatgttataaattcacccatttaacgcaaatttcatggtaatctcatggaaaaatgcagtttctttgttaaagaaagcttaaatagcaaaaattccccgacttt…
pFM1964	mex-5p::LMP-1::GFP-GLO::SSPBB-nano::tbb-2 3'UTR	aaatatcagtttttaaaaaattaaaccataaaacaaataatataacccaatttttacatcaaaccacaagaaaaaaatacatttgggcccacggataaagaaattaaaaaaatacattttttaaaggcgcaccgaattaaaattcatttgggtcttaccgcgtataccgtactccgtttgtttgatcatttttgtcagcgctggcggttgttttttcatttcatttctgcttcaaagacgttttctcgaataatttttcgtttattctcttttttaaaattaatttctagccgtaaatgttataaattcacccatttaacgcaaatttcatggtaatctcatggaaaaatgcagtttctttgttaaagaaagcttaaatagcaaaaattccccgacttt…
pFM1968	mex-5p::TMEM-147::GFP::GLO::SSPB-nano::tbb-2 3'UTR	aaatatcagtttttaaaaaattaaaccataaaacaaataatataacccaatttttacatcaaaccacaagaaaaaaatacatttgggcccacggataaagaaattaaaaaaatacattttttaaaggcgcaccgaattaaaattcatttgggtcttaccgcgtataccgtactccgtttgtttgatcatttttgtcagcgctggcggttgttttttcatttcatttctgcttcaaagacgttttctcgaataatttttcgtttattctcttttttaaaattaatttctagccgtaaatgttataaattcacccatttaacgcaaatttcatggtaatctcatggaaaaatgcagtttctttgttaaagaaagcttaaatagcaaaaattccccgacttt…
pFM2034	mex-5p::EBP-2::GFP-GLO::SSPB-nano::tbb-2 3'UTR	aaatatcagtttttaaaaaattaaaccataaaacaaataatataacccaatttttacatcaaaccacaagaaaaaaatacatttgggcccacggataaagaaattaaaaaaatacattttttaaaggcgcaccgaattaaaattcatttgggtcttaccgcgtataccgtactccgtttgtttgatcatttttgtcagcgctggcggttgttttttcatttcatttctgcttcaaagacgttttctcgaataatttttcgtttattctcttttttaaaattaatttctagccgtaaatgttataaattcacccatttaacgcaaatttcatggtaatctcatggaaaaatgcagtttctttgttaaagaaagcttaaatagcaaaaattccccgacttt…
pFM1944	mex-5p::K420::mKate-GLO::hinge-tail::tbb-2 3'UTR	aaatatcagtttttaaaaaattaaaccataaaacaaataatataacccaatttttacatcaaaccacaagaaaaaaatacatttgggcccacggataaagaaattaaaaaaatacattttttaaaggcgcaccgaattaaaattcatttgggtcttaccgcgtataccgtactccgtttgtttgatcatttttgtcagcgctggcggttgttttttcatttcatttctgcttcaaagacgttttctcgaataatttttcgtttattctcttttttaaaattaatttctagccgtaaatgttataaattcacccatttaacgcaaatttcatggtaatctcatggaaaaatgcagtttctttgttaaagaaagcttaaatagcaaaaattccccgacttt…
